# Migration and standing variation in vaginal and rectal yeast populations in recurrent vulvovaginal candidiasis

**DOI:** 10.1101/2023.07.19.549743

**Authors:** Abdul-Rahman Adamu Bukari, Rebekah J. Kukurudz-Gorowski, Alexia de Graaf, Devin Habon, Beamlak Manyaz, Yana Syvolos, Aruni Sumanarathne, Vanessa Poliquin, Aleeza Gerstein

## Abstract

Vulvovaginal candidiasis is one of the most common fungal infections. Most are successfully treated with antifungal drugs, yet ∼8% lead to recurrent vulvovaginal candidiasis ("RVVC"). Previous research found closely-related isolates within vaginal and rectal populations. However, their methods preclude assessing fine-scale relationships among closely related isolates and measuring genetic variation, a fundamental property with evolutionary potential implications. To address this gap, we isolated 12 vaginal and 12 rectal yeast isolates during symptomatic relapse from four individuals with a history of RVVC. Three had *Candida albicans* infections, while the fourth had *Nakaseomyces glabratus*. All isolates were whole-genome sequenced and phenotyped. The isolates were placed into global phylogenies built from short-read WGS data, including an updated *N. glabratus* tree with over 500 isolates. Genotypic and phenotypic analyses were consistent with migration between sites. There was little phenotypic diversity for drug response and no consistent difference between isolates from different sites for invasive growth. Although there are few comparables, *C. albicans* nucleotide diversity was similar to most commensal oral and rectal populations, while *N. glabratus* was similar to some bloodstream infections (though higher than others). Single nucleotide changes drove diversity; no aneuploidies were found, and only a single loss-of-heterozygosity tract on chr1L varied among isolates from one participant. This study provides baseline measurements and describes techniques to quantify within-population diversity in fungal microbes. We highlight a need for comparable studies that use the same sampling effort and analysis methods to understand the interplay in shaping fungal microbial communities in important contexts.

**Author Summary:** Recurrent vaginal yeast infections are relatively common, and we do not understand why some people experience these chronic infections when many others have a single infection that is successfully treated and cleared. Many open questions remain about the basic biology of the yeast populations involved. We quantified diversity using modern sequencing technology within vaginal and rectal yeast populations from four individuals with a history of recurrent yeast infections experiencing symptoms. Three participants had a *Candida albicans* infection (the most common causative species), while the fourth had a *Nakaseomyces glabratus* infection (the second most common and increasingly implicated). We found that vaginal and rectal isolates were closely related, indicating the same population is present at the two sites. Surprisingly, we found that diversity was similar to the yeast populations found at other body sites in healthy people. Our study highlights a critical need for additional studies following the same methods in different contexts to better understand the fungal microbial populations in our bodies.
