## Supplementary material for "Migration and standing variation in vaginal and rectal yeast populations in recurrent vulvovaginal candidiasis": Table S2

### Sheet: Isolates
Run	BioProject	CEC strain	Strain Name	First described in	Sequencing technology	Sequencing platform	Country	Site	DST	Clade
SRR6670011	PRJNA432884	CEC1289	Bougn10	Bougnoux et al., 2002	Illumina HiSeq 2000	Stanford University	France	invasive	15	3
SRR6670008	PRJNA432884	CEC1424	Niger12	Odds et al., 2007	Illumina HiSeq 2000	Institut Pasteur	Niger	superficial	949	1
SRR6670009	PRJNA432884	CEC1426	EGPURM1	Bougnoux et al., 2008	Illumina HiSeq 2000	Institut Pasteur	France	superficial	1002	11
SRR6670006	PRJNA432884	CEC1427	Bougn08	Bougnoux et al., 2002	Illumina HiSeq 2000	Institut Pasteur	France	invasive	11	4
SRR6670007	PRJNA432884	CEC1492	CEC1492	Odds et al., 2007	Illumina HiSeq 2000	Institut Pasteur	unknown	unknown	124	4
SRR6670004	PRJNA432884	CEC2018	APRURC3	Bougnoux et al., 2008	Illumina HiSeq 2000	Institut Pasteur	France	superficial	529	9
SRR6670005	PRJNA432884	CEC2019	Niger10	Odds et al., 2007	Illumina HiSeq 2000	Institut Pasteur	Niger	superficial	947	12
SRR6670012	PRJNA432884	CEC2020	M19	Sdoudi et al., 2014	Illumina HiSeq 2000	Institut Pasteur	Morocco	superficial	69	1
SRR6670013	PRJNA432884	CEC2021	APRHRM2	Bougnoux et al., 2008	Illumina HiSeq 2000	Institut Pasteur	France	invasive	916	2
SRR6669857	PRJNA432884	CEC2022	GEFrouen	Schönherr et al., 2017	Illumina HiSeq 2000	Institut Pasteur	France	invasive	95	4
SRR6669858	PRJNA432884	CEC2023	H014	Angebault et al., 2013	Illumina HiSeq 2000	Institut Pasteur	Guiana	commensal	602	8
SRR6669855	PRJNA432884	CEC2871	H4	Shin et al., 2011	Illumina HiSeq 2000	Institut Pasteur	S. Korea	invasive	732	18
SRR6669856	PRJNA432884	CEC2872	B18	Shin et al., 2011	Illumina HiSeq 2000	Institut Pasteur	S. Korea	invasive	727	18
SRR6669853	PRJNA432884	CEC2876	A41	Shin et al., 2011	Illumina HiSeq 2000	Institut Pasteur	S. Korea	invasive	1596	18
SRR6669854	PRJNA432884	CEC3494	C63	Bougnoux et al., 2006	Illumina HiSeq 2000	Institut Pasteur	Belgium	commensal	903	11
SRR6669851	PRJNA432884	CEC3529	B1_X	Schönherr et al., 2017	Illumina HiSeq 2000	Stanford University	France	commensal	417	1
SRR6669852	PRJNA432884	CEC3530	C1_X	Schönherr et al., 2017	Illumina HiSeq 2000	Stanford University	France	commensal	1771	4
SRR6669849	PRJNA432884	CEC3531	D1_X	Schönherr et al., 2017	Illumina HiSeq 2000	Stanford University	France	commensal	216	2
SRR6669850	PRJNA432884	CEC3532	E1_X	Schönherr et al., 2017	Illumina HiSeq 2000	Stanford University	France	commensal	1766	4
SRR6669969	PRJNA432884	CEC3533	F1_X	Schönherr et al., 2017	Illumina HiSeq 2000	Stanford University	France	commensal	1767	9
SRR6669968	PRJNA432884	CEC3534	M20	Sdoudi et al., 2014	Illumina HiSeq 2000	Stanford University	Morocco	commensal	79	1
SRR6669967	PRJNA432884	CEC3535	M22	Sdoudi et al., 2014	Illumina HiSeq 2000	Stanford University	Morocco	commensal	605	4
SRR6669966	PRJNA432884	CEC3536	M23	Sdoudi et al., 2014	Illumina HiSeq 2000	Stanford University	Morocco	commensal	423	4
SRR6669965	PRJNA432884	CEC3537	M26	Sdoudi et al., 2014	Illumina HiSeq 2000	Stanford University	Morocco	commensal	601	12
SRR6669964	PRJNA432884	CEC3540	Bougn11	Bougnoux et al., 2002	Illumina HiSeq 2000	Stanford University	France	invasive	27	4
SRR6669963	PRJNA432884	CEC3541	Bougn14	Bougnoux et al., 2002	Illumina HiSeq 2000	Stanford University	France	invasive	28	4
SRR6669962	PRJNA432884	CEC3544	C34	Bougnoux et al., 2006	Illumina HiSeq 2000	Stanford University	Belgium	commensal	572	1
SRR6669972	PRJNA432884	CEC3547	C74	Bougnoux et al., 2006	Illumina HiSeq 2000	Stanford University	Belgium	commensal	907	11
SRR6669971	PRJNA432884	CEC3548	C80	Bougnoux et al., 2006	Illumina HiSeq 2000	Stanford University	Belgium	commensal	461	A
SRR6669984	PRJNA432884	CEC3549	C82	Bougnoux et al., 2006	Illumina HiSeq 2000	Stanford University	Belgium	commensal	999	2
SRR6669985	PRJNA432884	CEC3550	X13	Bougnoux et al., 2004	Illumina HiSeq 2000	Stanford University	France	starling	942	16
SRR6669986	PRJNA432884	CEC3551	EGPURM24	Bougnoux et al., 2008	Illumina HiSeq 2000	Stanford University	France	superficial	1004	4
SRR6669987	PRJNA432884	CEC3553	C81	Bougnoux et al., 2006	Illumina HiSeq 2000	Stanford University	Belgium	commensal	910	2
SRR6669988	PRJNA432884	CEC3554	BCHUR6	Bougnoux et al., 2008	Illumina HiSeq 2000	Stanford University	France	superficial	69	3
SRR6669989	PRJNA432884	CEC3555	Bougn9	Bougnoux et al., 2002	Illumina HiSeq 2000	Stanford University	France	invasive	13	NC
SRR6669990	PRJNA432884	CEC3556	M45	Sdoudi et al., 2014	Illumina HiSeq 2000	Stanford University	Morocco	commensal	124	4
SRR6669991	PRJNA432884	CEC3557	C11	Bougnoux et al., 2006	Illumina HiSeq 2000	Stanford University	Belgium	commensal	868	3
SRR6669992	PRJNA432884	CEC3558	C39	Bougnoux et al., 2006	Illumina HiSeq 2000	Stanford University	Belgium	commensal	194	2
SRR6669993	PRJNA432884	CEC3559	BCHUR16	Bougnoux et al., 2008	Illumina HiSeq 2000	Stanford University	France	superficial	129	4
SRR6669916	PRJNA432884	CEC3560	Niger8	Odds et al., 2007	Illumina HiSeq 2000	Stanford University	Niger	superficial	24	1
SRR6669915	PRJNA432884	CEC3561	C71	Bougnoux et al., 2006	Illumina HiSeq 2000	Stanford University	Belgium	commensal	906	11
SRR6669918	PRJNA432884	CEC3579	G2_X	Schönherr et al., 2017	Illumina HiSeq 2000	Stanford University	France	commensal	1769	3
SRR6669917	PRJNA432884	CEC3596	Bougn7	Bougnoux et al., 2002	Illumina HiSeq 2000	Stanford University	France	invasive	33	3
SRR6669920	PRJNA432884	CEC3597	Bougn15	Bougnoux et al., 2002	Illumina HiSeq 2000	Stanford University	France	invasive	17	3
SRR6669919	PRJNA432884	CEC3600	X14	Bougnoux et al., 2004	Illumina HiSeq 2000	Stanford University	France	starling	943	16
SRR6669922	PRJNA432884	CEC3601	DPC78	Bougnoux et al., 2006	Illumina HiSeq 2000	Stanford University	Belgium	commensal	908	11
SRR6669921	PRJNA432884	CEC3602	M52	Sdoudi et al., 2014	Illumina HiSeq 2000	Stanford University	Morocco	commensal	504	4
SRR6669924	PRJNA432884	CEC3603	M44	Sdoudi et al., 2014	Illumina HiSeq 2000	Stanford University	Morocco	commensal	1393	1
SRR6669923	PRJNA432884	CEC3605	M42	Sdoudi et al., 2014	Illumina HiSeq 2000	Stanford University	Morocco	commensal	1388	1
SRR6669938	PRJNA432884	CEC3607	M3	Sdoudi et al., 2014	Illumina HiSeq 2000	Stanford University	Morocco	commensal	1405	4
SRR6669939	PRJNA432884	CEC3609	M9	Sdoudi et al., 2014	Illumina HiSeq 2000	Stanford University	Morocco	commensal	1399	1
SRR6669936	PRJNA432884	CEC3610	M36	Sdoudi et al., 2014	Illumina HiSeq 2000	Stanford University	Morocco	commensal	1386	4
SRR6669937	PRJNA432884	CEC3611	M43	Sdoudi et al., 2014	Illumina HiSeq 2000	Stanford University	Morocco	commensal	1389	4
SRR6669942	PRJNA432884	CEC3612	M6	Sdoudi et al., 2014	Illumina HiSeq 2000	Stanford University	Morocco	commensal	1396	2
SRR6669943	PRJNA432884	CEC3613	M47	Sdoudi et al., 2014	Illumina HiSeq 2000	Stanford University	Morocco	commensal	1394	NC
SRR6669940	PRJNA432884	CEC3614	M7	Sdoudi et al., 2014	Illumina HiSeq 2000	Stanford University	Morocco	commensal	1398	2
SRR6669941	PRJNA432884	CEC3615	M46	Sdoudi et al., 2014	Illumina HiSeq 2000	Stanford University	Morocco	commensal	1369	2
SRR6669944	PRJNA432884	CEC3616	M15	Sdoudi et al., 2014	Illumina HiSeq 2000	Stanford University	Morocco	commensal	1363	10
SRR6669945	PRJNA432884	CEC3617	M40	Sdoudi et al., 2014	Illumina HiSeq 2000	Stanford University	Morocco	commensal	1040	1
SRR6669880	PRJNA432884	CEC3618	C90	Bougnoux et al., 2006	Illumina HiSeq 2000	Stanford University	Belgium	commensal	912	11
SRR6669879	PRJNA432884	CEC3619	C87	Bougnoux et al., 2006	Illumina HiSeq 2000	Stanford University	Belgium	commensal	911	NC
SRR6669878	PRJNA432884	CEC3621	B85	Sdoudi et al., 2014	Illumina HiSeq 2000	Institut Pasteur	Brazil	commensal	1400	1
SRR6669877	PRJNA432884	CEC3622	B15	Sdoudi et al., 2014	Illumina HiSeq 2000	Stanford University	Brazil	commensal	602	8
SRR6669884	PRJNA432884	CEC3623	M17	Sdoudi et al., 2014	Illumina HiSeq 2000	Institut Pasteur	Morocco	commensal	1364	1
SRR6669883	PRJNA432884	CEC3626	DPC46	Bougnoux et al., 2006	Illumina HiSeq 2000	Stanford University	Belgium	commensal	865	3
SRR6669882	PRJNA432884	CEC3627	B116	Sdoudi et al., 2014	Illumina HiSeq 2000	Stanford University	Brazil	commensal	435	1
SRR6669881	PRJNA432884	CEC3634	B54	Sdoudi et al., 2014	Illumina HiSeq 2000	Stanford University	Brazil	commensal	1360	8
SRR6669876	PRJNA432884	CEC3636	M57	Sdoudi et al., 2014	Illumina HiSeq 2000	Institut Pasteur	Morocco	commensal	1047	1
SRR6669875	PRJNA432884	CEC3637	Niger14	Odds et al., 2007	Illumina HiSeq 2000	Stanford University	Niger	superficial	950	3
SRR6669899	PRJNA432884	CEC3638	C91	Bougnoux et al., 2006	Illumina HiSeq 2000	Stanford University	Belgium	commensal	1000	3
SRR6669900	PRJNA432884	CEC3658	ABCCURRC3	Bougnoux et al., 2008	Illumina HiSeq 2000	Stanford University	France	superficial	988	1
SRR6669901	PRJNA432884	CEC3659	ABCURRM1	Bougnoux et al., 2008	Illumina HiSeq 2000	Stanford University	France	superficial	914	4
SRR6669902	PRJNA432884	CEC3660	ABCURRM3	Bougnoux et al., 2008	Illumina HiSeq 2000	Stanford University	France	superficial	913	1
SRR6669895	PRJNA432884	CEC3661	ABCURRM4	Bougnoux et al., 2008	Illumina HiSeq 2000	Stanford University	France	superficial	2230	C
SRR6669896	PRJNA432884	CEC3662	LRBHCRC1	Bougnoux et al., 2008	Illumina HiSeq 2000	Stanford University	France	invasive	2231	1
SRR6669897	PRJNA432884	CEC3663	LRBHCRM2	Bougnoux et al., 2008	Illumina HiSeq 2000	Institut Pasteur	France	invasive	2281	NC
SRR6669898	PRJNA432884	CEC3664	LRBURRM1	Bougnoux et al., 2008	Illumina HiSeq 2000	Stanford University	France	superficial	2232	16
SRR6669903	PRJNA432884	CEC3665	LRBURRM2	Bougnoux et al., 2008	Illumina HiSeq 2000	Stanford University	France	superficial	2229	NC
SRR6669904	PRJNA432884	CEC3668	TNMURR20	Bougnoux et al., 2008	Illumina HiSeq 2000	Stanford University	France	superficial	2234	9
SRR6670019	PRJNA432884	CEC3669	TNMURR22	Bougnoux et al., 2008	Illumina HiSeq 2000	Stanford University	France	superficial	2235	2
SRR6670018	PRJNA432884	CEC3671	TNMHCRC3	Bougnoux et al., 2008	Illumina HiSeq 2000	Stanford University	France	invasive	840	NC
SRR6670021	PRJNA432884	CEC3672	TNMHCRC4	Bougnoux et al., 2008	Illumina HiSeq 2000	Stanford University	France	invasive	69	1
SRR6670020	PRJNA432884	CEC3673	SLSHCRM2	Bougnoux et al., 2008	Illumina HiSeq 2000	Stanford University	France	invasive	69	1
SRR6670015	PRJNA432884	CEC3674	SLSURRM15	Bougnoux et al., 2008	Illumina HiSeq 2000	Stanford University	France	superficial	2274	4
SRR6670014	PRJNA432884	CEC3675	SLSHCRC2	Bougnoux et al., 2008	Illumina HiSeq 2000	Stanford University	France	invasive	423	4
SRR6669848	PRJNA432884	CEC3676	SLSURRC1	Bougnoux et al., 2008	Illumina HiSeq 2000	Stanford University	France	superficial	95	4
SRR6669970	PRJNA432884	CEC3678	SLSURRC14	Bougnoux et al., 2008	Illumina HiSeq 2000	Stanford University	France	superficial	2273	1
SRR6669950	PRJNA432884	CEC3679	SLSURRC15	Bougnoux et al., 2008	Illumina HiSeq 2000	Stanford University	France	superficial	2196	1
SRR6669983	PRJNA432884	CEC3680	EGPHCRC3	Bougnoux et al., 2008	Illumina HiSeq 2000	Stanford University	France	invasive	299	12
SRR6669865	PRJNA432884	CEC3681	EGPHCRC4	Bougnoux et al., 2008	Illumina HiSeq 2000	Stanford University	France	invasive	2198	3
SRR6669866	PRJNA432884	CEC3682	EGPHCRM2	Bougnoux et al., 2008	Illumina HiSeq 2000	Stanford University	France	invasive	408	1
SRR6669863	PRJNA432884	CEC3683	EGPHCRM4	Bougnoux et al., 2008	Illumina HiSeq 2000	Stanford University	France	invasive	423	4
SRR6669864	PRJNA432884	CEC3685	EGPHCRS1	Bougnoux et al., 2008	Illumina HiSeq 2000	Stanford University	France	invasive	947	12
SRR6669861	PRJNA432884	CEC3686	EGPHCRS2	Bougnoux et al., 2008	Illumina HiSeq 2000	Stanford University	France	invasive	2193	12
SRR6669862	PRJNA432884	CEC3704	EGPURRM9	Bougnoux et al., 2008	Illumina HiSeq 2000	Stanford University	France	superficial	912	11
SRR6669959	PRJNA432884	CEC3706	EGPURRM13	Bougnoux et al., 2008	Illumina HiSeq 2000	Stanford University	France	superficial	2227	10
SRR6669925	PRJNA432884	CEC3707	EGPURRM15	Bougnoux et al., 2008	Illumina HiSeq 2000	Stanford University	France	superficial	2226	D
SRR6669946	PRJNA432884	CEC3708	EGPURRM17	Bougnoux et al., 2008	Illumina HiSeq 2000	Stanford University	France	superficial	2228	B
SRR6669949	PRJNA432884	CEC3711	EGPURRM25	Bougnoux et al., 2008	Illumina HiSeq 2000	Stanford University	France	superficial	2195	10
SRR6669956	PRJNA432884	CEC3712	SATURRM2	Bougnoux et al., 2008	Illumina HiSeq 2000	Stanford University	France	superficial	367	E
SRR6669955	PRJNA432884	CEC3715	SATURRM6	Bougnoux et al., 2008	Illumina HiSeq 2000	Stanford University	France	superficial	2279	A
SRR6669958	PRJNA432884	CEC3716	BCHURRS3	Bougnoux et al., 2008	Illumina HiSeq 2000	Stanford University	France	superficial	924	4
SRR6669957	PRJNA432884	CEC3786	E9	Shin et al., 2011	Illumina HiSeq 2000	Institut Pasteur	S. Korea	invasive	1598	18
SRR6669952	PRJNA432884	CEC4032	313	This study	Illumina HiSeq 2000	Exeter University	UK	superficial	2325	1
SRR6669951	PRJNA432884	CEC4035	316	This study	Illumina HiSeq 2000	Exeter University	UK	superficial	2326	1
SRR6669954	PRJNA432884	CEC4038	321	This study	Illumina HiSeq 2000	Exeter University	UK	superficial	2276	A
SRR6669953	PRJNA432884	CEC4039	322	This study	Illumina HiSeq 2000	Institut Pasteur	UK	superficial	2327	C
SRR6669961	PRJNA432884	CEC4103	CAAF1	Dieng et al., 2012	Illumina HiSeq 2000	Institut Pasteur	Senegal	superficial	182	13
SRR6669960	PRJNA432884	CEC4104	CAAF2	Dieng et al., 2012	Illumina HiSeq 2000	Institut Pasteur	Senegal	superficial	182	13
SRR6669932	PRJNA432884	CEC4106	CAAL134	Dieng et al., 2012	Illumina HiSeq 2000	Institut Pasteur	Senegal	superficial	2603	1
SRR6669933	PRJNA432884	CEC4107	CAAL135	Dieng et al., 2012	Illumina HiSeq 2000	Institut Pasteur	Senegal	superficial	431	1
SRR6669930	PRJNA432884	CEC4108	CAAL136	Dieng et al., 2012	Illumina HiSeq 2000	Institut Pasteur	Senegal	superficial	3044	1
SRR6669931	PRJNA432884	CEC4254	CHV1	Garnaud et al., 2015	Illumina HiSeq 2000	Institut Pasteur	France	invasive	2425	B
SRR6669928	PRJNA432884	CEC4256	FON1	Garnaud et al., 2015	Illumina HiSeq 2000	Institut Pasteur	France	superficial	803	1
SRR6669929	PRJNA432884	CEC4259	MAC1	Garnaud et al., 2015	Illumina HiSeq 2000	Institut Pasteur	France	invasive	2426	1
SRR6669926	PRJNA432884	CEC4261	SOU2	Garnaud et al., 2015	Illumina HiSeq 2000	Institut Pasteur	France	superficial	1717	NC
SRR6669927	PRJNA432884	CEC4479	CEC4479	This study	Illumina HiSeq 2000	Institut Pasteur	unknown	food spoilage	408	1
SRR6669934	PRJNA432884	CEC4480	CEC4480	This study	Illumina HiSeq 2000	Institut Pasteur	unknown	food spoilage	364	1
SRR6669935	PRJNA432884	CEC4481	CEC4481	This study	Illumina HiSeq 2000	Institut Pasteur	unknown	food spoilage	3101	NC
SRR6669910	PRJNA432884	CEC4482	CEC4482	This study	Illumina HiSeq 2000	Institut Pasteur	unknown	food spoilage	3102	2
SRR6669909	PRJNA432884	CEC4484	CEC4484	This study	Illumina HiSeq 2000	Institut Pasteur	unknown	food spoilage	3103	1
SRR6669908	PRJNA432884	CEC4485	CEC4485	This study	Illumina HiSeq 2000	Institut Pasteur	unknown	food spoilage	3104	NC
SRR6669907	PRJNA432884	CEC4486	CEC4486	This study	Illumina HiSeq 2000	Institut Pasteur	unknown	food spoilage	3097	E
SRR6669914	PRJNA432884	CEC4487	CEC4487	This study	Illumina HiSeq 2000	Institut Pasteur	unknown	food spoilage	3105	2
SRR6669913	PRJNA432884	CEC4488	CEC4488	This study	Illumina HiSeq 2000	Institut Pasteur	unknown	food spoilage	3098	1
SRR6669912	PRJNA432884	CEC4489	CEC4489	This study	Illumina HiSeq 2000	Institut Pasteur	unknown	food spoilage	237	1
SRR6669911	PRJNA432884	CEC4492	CEC4492	This study	Illumina HiSeq 2000	Institut Pasteur	unknown	food spoilage	3099	11
SRR6669906	PRJNA432884	CEC4493	CEC4493	This study	Illumina HiSeq 2000	Institut Pasteur	unknown	food spoilage	3100	2
SRR6669905	PRJNA432884	CEC4494	CEC4494	This study	Illumina HiSeq 2000	Institut Pasteur	unknown	food spoilage	3106	2
SRR6669891	PRJNA432884	CEC4495	CEC4495	This study	Illumina HiSeq 2000	Institut Pasteur	unknown	food spoilage	3107	11
SRR6669892	PRJNA432884	CEC4496	CEC4496	This study	Illumina HiSeq 2000	Institut Pasteur	unknown	food spoilage	3108	1
SRR6669893	PRJNA432884	CEC4497	CEC4497	This study	Illumina HiSeq 2000	Institut Pasteur	unknown	food spoilage	924	4
SRR6669894	PRJNA432884	CEC4498	CEC4498	This study	Illumina HiSeq 2000	Institut Pasteur	unknown	food spoilage	3109	D
SRR6669887	PRJNA432884	CEC4499	CEC4499	This study	Illumina HiSeq 2000	Institut Pasteur	unknown	food spoilage	3110	1
SRR6669888	PRJNA432884	CEC4500	CEC4500	This study	Illumina HiSeq 2000	Institut Pasteur	unknown	food spoilage	3111	1
SRR6669889	PRJNA432884	CEC4525	FLON07	This study	Illumina HiSeq 2000	Institut Pasteur	France	superficial	1327	11
SRR6669890	PRJNA432884	CEC4854	CBS11016	Romeo and Criseo, 2009	Illumina HiSeq 2500	Institut Pasteur	Italy	superficial	182	13
SRR6669885	PRJNA432884	CEC4855	DELF29	Romeo and Criseo, 2009	Illumina HiSeq 2500	Institut Pasteur	Italy	superficial	182	13
SRR6669886	PRJNA432884	CEC4856	A1622/1993	Tietz et al., 1995	Illumina HiSeq 2500	Institut Pasteur	Angola	superficial	182	13
SRR6669868	PRJNA432884	CEC4857	A1605/1993	Tietz et al., 1995	Illumina HiSeq 2500	Institut Pasteur	Angola	superficial	182	13
SRR6669867	PRJNA432884	CEC4858	M1653/93	Tietz et al., 1995	Illumina HiSeq 2500	Institut Pasteur	Madagascar	superficial	182	13
SRR6669870	PRJNA432884	CEC4859	M8684/93	Tietz et al., 1995	Illumina HiSeq 2500	Institut Pasteur	Madagascar	superficial	182	13
SRR6669869	PRJNA432884	CEC4860	2264	Shan et al., 2014	Illumina HiSeq 2500	Institut Pasteur	China	superficial	782	13
SRR6669872	PRJNA432884	CEC4861	E373	Shan et al., 2014	Illumina HiSeq 2500	Institut Pasteur	China	superficial	182	13
SRR6669871	PRJNA432884	CEC4864	XH455	Shan et al., 2014	Illumina HiSeq 2500	Institut Pasteur	China	superficial	unknown	13
SRR6669874	PRJNA432884	CEC4865	XH644	Shan et al., 2014	Illumina HiSeq 2500	Institut Pasteur	China	superficial	unknown	13
SRR6669873	PRJNA432884	CEC4877	5344	Shan et al., 2014	Illumina HiSeq 2500	Institut Pasteur	China	superficial	182	13
SRR6669860	PRJNA432884	CEC4878	8866	Shan et al., 2014	Illumina HiSeq 2500	Institut Pasteur	China	superficial	3142	13
SRR6669859	PRJNA432884	CEC4879	8350	Shan et al., 2014	Illumina HiSeq 2500	Institut Pasteur	China	superficial	182	13
SRR6670024	PRJNA432884	CEC4881	2313	Shan et al., 2014	Illumina HiSeq 2500	Institut Pasteur	China	superficial	782	13
SRR6670025	PRJNA432884	CEC4882	8513	Shan et al., 2014	Illumina HiSeq 2500	Institut Pasteur	China	superficial	782	13
SRR6670022	PRJNA432884	CEC4883	9518	Shan et al., 2014	Illumina HiSeq 2500	Institut Pasteur	China	superficial	unknown	1
SRR6670023	PRJNA432884	CEC4884	5006	Shan et al., 2014	Illumina HiSeq 2500	Institut Pasteur	China	superficial	182	13
SRR6670028	PRJNA432884	CEC4886	E025	Shan et al., 2014	Illumina HiSeq 2500	Institut Pasteur	China	superficial	782	13
SRR6670029	PRJNA432884	CEC4887	8367	Shan et al., 2014	Illumina HiSeq 2500	Institut Pasteur	China	superficial	782	13
SRR6670026	PRJNA432884	CEC4888	2286	Shan et al., 2014	Illumina HiSeq 2500	Institut Pasteur	China	superficial	782	13
SRR6670027	PRJNA432884	CEC4889	8840	Shan et al., 2014	Illumina HiSeq 2500	Institut Pasteur	China	superficial	unknown	13
SRR6670016	PRJNA432884	CEC4943	VPCI 891/P/12	Sharma et al., 2014	Illumina HiSeq 2500	Institut Pasteur	India	superficial	3057	13
SRR6670017	PRJNA432884	CEC4944	VPCI 896/P/12	Sharma et al., 2014	Illumina HiSeq 2500	Institut Pasteur	India	superficial	3058	13
SRR6670003	PRJNA432884	CEC4945	VPCI 84/P/13	Sharma et al., 2014	Illumina HiSeq 2500	Institut Pasteur	India	superficial	2191	2
SRR6670002	PRJNA432884	CEC4946	VPCI 301/P/13	Sharma et al., 2014	Illumina HiSeq 2500	Institut Pasteur	India	superficial	2191	2
SRR6670001	PRJNA432884	CEC5019	NCPF8945	Borman et al., 2013	Illumina HiSeq 2500	Institut Pasteur	UK	superficial	unknown	13
SRR6670000	PRJNA432884	CEC5020	NCPF8946	Borman et al., 2013	Illumina HiSeq 2500	Institut Pasteur	UK	superficial	unknown	13
SRR6669999	PRJNA432884	CEC5021	NCPF8947	Borman et al., 2013	Illumina HiSeq 2500	Institut Pasteur	UK	superficial	unknown	13
SRR6669998	PRJNA432884	CEC5022	NCPF8948	Borman et al., 2013	Illumina HiSeq 2500	Institut Pasteur	UK	superficial	unknown	13
SRR6669997	PRJNA432884	CEC5023	NCPF8949	Borman et al., 2013	Illumina HiSeq 2500	Institut Pasteur	UK	superficial	unknown	13
SRR6669996	PRJNA432884	CEC5024	NCPF8950	Borman et al., 2013	Illumina HiSeq 2500	Institut Pasteur	UK	superficial	unknown	13
SRR6669995	PRJNA432884	CEC5025	NCPF8951	Borman et al., 2013	Illumina HiSeq 2500	Institut Pasteur	UK	superficial	unknown	13
SRR6669994	PRJNA432884	CEC5026	NCPF8952	Borman et al., 2013	Illumina HiSeq 2500	Institut Pasteur	UK	superficial	unknown	9
SRR6669973	PRJNA432884	CEC5027	NCPF8953	Borman et al., 2013	Illumina HiSeq 2500	Institut Pasteur	UK	superficial	unknown	13
SRR6669974	PRJNA432884	CEC5028	NCPF8954	Borman et al., 2013	Illumina HiSeq 2500	Institut Pasteur	UK	superficial	unknown	13
SRR6669975	PRJNA432884	CEC5029	NCPF8955	Borman et al., 2013	Illumina HiSeq 2500	Institut Pasteur	UK	superficial	unknown	13
SRR6669976	PRJNA432884	CEC5030	NCPF8957	Borman et al., 2013	Illumina HiSeq 2500	Institut Pasteur	UK	superficial	unknown	13
SRR6669977	PRJNA432884	CEC704	POU	This study	Illumina HiSeq 2000	Stanford University	France	superficial	504	4
SRR6669978	PRJNA432884	CEC708	GOL	This study	Illumina HiSeq 2000	Stanford University	France	superficial	1642	4
SRR6669979	PRJNA432884	CEC709	BOU	This study	Illumina HiSeq 2000	Stanford University	France	superficial	1643	3
SRR6669980	PRJNA432884	CEC711	TAH	This study	Illumina HiSeq 2000	Stanford University	France	superficial	1644	4
SRR6669981	PRJNA432884	CEC712	ARS	This study	Illumina HiSeq 2000	Stanford University	France	superficial	1645	4
SRR6669982	PRJNA432884	CEC716	BON	This study	Illumina HiSeq 2000	Stanford University	France	superficial	1646	12
SRR6669948	PRJNA432884	CEC718	MAN	This study	Illumina HiSeq 2000	Stanford University	France	superficial	69	1
SRR6669947	PRJNA432884	CEC723	HAM	This study	Illumina HiSeq 2000	Stanford University	France	superficial	2277	NC
SRR6670010	PRJNA432884	SC5314	SC5314	Gillum et al., 1984	Illumina HiSeq 2000	Institut Pasteur	USA	invasive	52	1
