## Supplementary material for "Migration and standing variation in vaginal and rectal yeast populations in recurrent vulvovaginal candidiasis": Table S3

### Sheet: Sheet1
	Phenotype	Environment	Participant	Test results
	Growth rate	RPMI	YST6	t(21.8) = -0.28, p = 0.78
	Growth rate	RPMI	TVY4	t(16.1) = 2.50, p = 0.023*
	Growth rate	RPMI	TVY10	t(17.8) = 0.52, p = 0.61
	Growth rate	RPMI	YST7	t(19.7) = -1.17, p = 0.26
	Growth rate	VSM	YST6	t(21.1) = 0.60, p = 0.55
	Growth rate	VSM	TVY4	t(18.1) = -2.36, p = 0.030*
	Growth rate	VSM	TVY10	t(19.5) = -1.67, p = 0.11
	Growth rate	VSM	YST7	t(18.8) = -3.63, p = 0.002*
	Drug resistance	Fluconazole	YST6	------
	Drug resistance	Fluconazole	TVY4	t(18.8) = 1.67, p = 0.11
	Drug resistance	Fluconazole	TVY10	t(21.0) = -1.49, p = 0.15
	Drug resistance	Fluconazole	YST7	t(21.6) = 0.51, p = 0.61
	Drug resistance	Boric acid	YST6	t(21.82) = 0.80, p = 0.43
	Drug resistance	Boric acid	TVY4	t(21.0) = 0.84, p = 0.41
	Drug resistance	Boric acid	TVY10	t(17.5) = -0.12, p = 0.90
	Drug resistance	Boric acid	YST7	t(21.2) = -1.15, p = 0.26
	Drug tolerance	Fluconazole	YST6	------
	Drug tolerance	Fluconazole	TVY4	t(21.7) = -0.25, p = 0.81
	Drug tolerance	Fluconazole	TVY10	t(21.4) = -1.31, p = 0.20
	Drug tolerance	Fluconazole	YST7	t(16.3) = -1.38, p = 0.19
	Drug tolerance	Boric acid	YST6	t(18.2) = 2.77, p = 0.012*
	Drug tolerance	Boric acid	TVY4	t(18.0) = -0.34, p = 0.74
	Drug tolerance	Boric acid	TVY10	t(19.8) = 1.12, p = 0.28
	Drug tolerance	Boric acid	YST7	t(16.0) = 1.38, p = 0.19
	Invasive growth	YPD	YST6	W = 60, p = 0.30
	Invasive growth	YPD	TVY4	W = 102, p = 0.042*
	Invasive growth	YPD	TVY10	W = 76.5, p = 0.94
	Invasive growth	YPD	YST7	W = 28, p = 0.0036*
