## Supplementary material for "Migration and standing variation in vaginal and rectal yeast populations in recurrent vulvovaginal candidiasis": Table S4

### Sheet: C.albicans
Chr	Start	Stop	Designation
Ca22chr1A_C_albicans_SC5314	1680754	1695375	MRS-1
Ca22chr2A_C_albicans_SC5314	2141570	2155565	MRS-2
Ca22chr4A_C_albicans_SC5314	1194459	1208712	MRS-4
Ca22chr5A_C_albicans_SC5314	723051	730604	MRS-5
Ca22chr6A_C_albicans_SC5314	860520	875163	MRS-6
Ca22chr7A_C_albicans_SC5314	228342	242081	MRS-7a
Ca22chr7A_C_albicans_SC5314	575231	589521	MRS-7b
Ca22chrRA_C_albicans_SC5314	1346414	1360331	MRS-R
Ca22chr1A_C_albicans_SC5314	1562957	1565886	CEN1
Ca22chr2A_C_albicans_SC5314	1927153	1930112	CEN2
Ca22chr3A_C_albicans_SC5314	823240	826388	CEN3
Ca22chr4A_C_albicans_SC5314	992473	996110	CEN4
Ca22chr5A_C_albicans_SC5314	468680	471709	CEN5
Ca22chr6A_C_albicans_SC5314	979801	983554	CEN6
Ca22chr7A_C_albicans_SC5314	425806	428706	CEN7
Ca22chrRA_C_albicans_SC5314	1743087	1747506	CENR
Ca22chr1A_C_albicans_SC5314	1	15000	subTLO1a
Ca22chr2A_C_albicans_SC5314	1	15000	subTLO2a
Ca22chr3A_C_albicans_SC5314	1	15000	subTLO3a
Ca22chr4A_C_albicans_SC5314	1	15000	subTLO4a
Ca22chr5A_C_albicans_SC5314	1	15000	subTLO5a
Ca22chr6A_C_albicans_SC5314	1	15000	subTLO6a
Ca22chr7A_C_albicans_SC5314	1	15000	subTLO7a
Ca22chrRA_C_albicans_SC5314	1	15000	subTLORa
Ca22chr1A_C_albicans_SC5314	3173341	3188341	subTLO1a
Ca22chr2A_C_albicans_SC5314	2216883	2231883	subTLO2a
Ca22chr3A_C_albicans_SC5314	1784298	1799298	subTLO3a
Ca22chr4A_C_albicans_SC5314	1588259	1603259	subTLO4a
Ca22chr5A_C_albicans_SC5314	1175869	1190869	subTLO5a
Ca22chr6A_C_albicans_SC5314	1018292	1033292	subTLO6a
Ca22chr7A_C_albicans_SC5314	934580	949580	subTLO7a
Ca22chrRA_C_albicans_SC5314	2271237	2286237	subTLORa

### Sheet: N.glabratus
Chr	Start	Stop	Designation
ChrA_C_glabrata_CBS138	77746	81366	CENA
ChrB_C_glabrata_CBS138	451396	452586	CENB
ChrC_C_glabrata_CBS138	423677	423997	CENC
ChrD_C_glabrata_CBS138	554761	557355	CEND
ChrE_C_glabrata_CBS138	246427	248640	CENE
ChrF_C_glabrata_CBS138	226725	227762	CENF
ChrG_C_glabrata_CBS138	61223	62272	CENG
ChrH_C_glabrata_CBS138	955495	958446	CENH
ChrI_C_glabrata_CBS138	793917	795065	CENI
ChrJ_C_glabrata_CBS138	217645	218079	CENJ
ChrK_C_glabrata_CBS138	258618	259042	CENK
ChrL_C_glabrata_CBS138	988139	989581	CENL
ChrM_C_glabrata_CBS138	1049771	1051069	CENM
ChrD_C_glabrata_CBS138	576832	576903	Tcg3 LTR retrotransposon
ChrG_C_glabrata_CBS138	403020	403983	Tcg3 LTR retrotransposon
